# A methylome-derived m^6^-dAMP trigger assembles a PUA-Cal-HAD immune filament that depletes dNTPs to abort phage infection

**DOI:** 10.64898/2026.01.15.699771

**Authors:** Zhiying Zhang, Yi Wu, Yan-Jiun Lee, Gianlucca G. Nicastro, Arpita Chakravarti, Hui Fang, Daniela Taverner, Peter Weigele, L. Aravind, Dinshaw J. Patel, Franklin L. Nobrega

**Author notes:** Shared first authors (Zhiying Zhang, Yi Wu).

## Abstract

Bacteria must distinguish phage attack from normal homeostatic processes, yet the danger signals that trigger many defence systems remain unknown. Here, we show that a PUA-Calcineurin-CE–HAD module from *Escherichia coli* ECOR28 confers broad anti-phage protection by binding Dam-methylated deoxyadenosine monophosphate (m^6^-dAMP) generated during phage-induced chromosome degradation. Ligand binding converts a preassembled PUA-Calcineurin-CE hexamer loaded with six HAD phosphatases into a polymerising filament. The filament acts as a high-flux dNTP sink through a two-enzyme cascade: HAD first dephosphorylates dATP to dADP, and Calcineurin-CE then converts dADP to dAMP. dNTP collapse halts phage replication and enforces abortive infection. Multiple mobile-element DNA mimic proteins block filament assembly, revealing a direct phage counter-defence. More broadly, our findings extend a conserved, cross-kingdom paradigm of immune filament assembly to nucleotide-depletion antiviral defence and suggest modified-nucleotide sensing by related PUA-Calcineurin-CE modules as a widespread, underappreciated bacterial strategy.
