## Supplementary material for "A methylome-derived m^6^-dAMP trigger assembles a PUA-Cal-HAD immune filament that depletes dNTPs to abort phage infection": Table S

### Sheet: Table S1
Table S1 Genomic coordinates of predicted anti-phage systems featuring a PUA-like domain, Related to Figure 1
pid	Organism	Nucleotide	start	end
MBL1214678.1	Ignavibacteriota bacterium	RBMR01000020.1	42032	48321	NCBI graph
NUQ67376.1	Phycisphaerales bacterium	JABWBB010000006.1	62743	68591	NCBI graph
SIO56157.1	Bradyrhizobium erythrophlei	FSRD01000001.1	8090936	8093382	NCBI graph
MBN8803638.1	Sphingopyxis terrae	JAFKMB010000025.1	13216	15719	NCBI graph
MCA9706359.1	Myxococcales bacterium	JAGQIQ010000203.1	1	2030	NCBI graph
MDE2102169.1	Patescibacteria group	JAGWLI010000196.1	6218	9362	NCBI graph
HJP77867.1	Pseudonocardiaceae bacterium	DATFHN010000149.1	26920	30167	NCBI graph
MEX0813176.1	Chitinophagales bacterium	JBBDNB010000048.1	31535	33811	NCBI graph
WP_394904180.1	Clostridioides difficile	NZ_JBBAXM010000076.1	3543	5085	NCBI graph
WP_268051434.1	Clostridium ganghwense	NZ_JAPQES010000007.1	161062	162498	NCBI graph
MEA2240148.1	Thermoanaerobaculia bacterium	JAXDGW010000137.1	12314	16143	NCBI graph
WP_138749144.1	Martelella lutilitoris	NZ_VCLB01000007.1	277257	278822	NCBI graph
EKI0065678.1	Campylobacter coli	ABKACO010000061.1	5435	8332	NCBI graph
GHP30847.1	Helicobacter pylori	BNND01000003.1	5470	7746	NCBI graph
MEQ9570180.1	Longimicrobiales bacterium	JAVKGH010000518.1	550	2411	NCBI graph
HJP58891.1	Gemmatimonadaceae bacterium	DATFHY010000114.1	13434	16647	NCBI graph
HYC30659.1	Gemmatimonadales bacterium	DASPNC010000007.1	5345	9263	NCBI graph
HJC89990.1	Candidatus Mediterraneibacter excrementigallinarum	DWVT01000042.1	10551	13936	NCBI graph
MFH1563719.1	Nitrospirota bacterium	JBDRHR010000201.1	2498	6204	NCBI graph
MDO8604881.1	bacterium Bacteria	JAUSES010000073.1	41684	45946	NCBI graph
WP_175558411.1	Tessaracoccus bendigoensis DSM 12906	NZ_FQZG01000136.1	202	2163	NCBI graph
WP_294187850.1	uncultured Clostridium sp.	NZ_CAJJKA010000037.1	21719	24024	NCBI graph
OIO28961.1	Candidatus Hydrogenedentes	MNVL01000208.1	10605	13157	NCBI graph
NLM00505.1	Treponema sp.	JAAYNH010000048.1	792	3067	NCBI graph
MDY4669436.1	Oliverpabstia sp.	JAXEUM010000054.1	3280	5068	NCBI graph
MBA4157718.1	Gemmatimonadetes bacterium	JACDHR010000105.1	85	3271	NCBI graph
MEQ8832820.1	Miltoncostaeaceae bacterium	JAVJSF010000001.1	11336	14960	NCBI graph
HHV99243.1	Clostridiaceae bacterium	DUMB01000045.1	712	4762	NCBI graph
MFC2139953.1	Bacteroidota bacterium	JBHOTK010000045.1	1	2717	NCBI graph
MDX6452573.1	Gaiellaceae bacterium	JAWVDB010000084.1	9850	13028	NCBI graph
MBA3405731.1	Gemmatimonadaceae bacterium	JACCUD010000683.1	791	4388	NCBI graph
#Operons only shown in supplementary figure
WP_156464255.1	Afipia sp. Root123D2	NZ_LMDP01000001.1	909916	912271	NCBI graph
WP_129590242.1	Roseovarius nitratireducens	NZ_PDNI01000028.1	50995	52637	NCBI graph
AUW47198.1	Rhizobium leguminosarum	CP025015.1	74052	78829	NCBI graph
MDB4770778.1	bacterium Bacteria.	JAOLOU010000012.1	14618	18338	NCBI graph
MCH3966923.1	Bacilli bacterium	JAKVOC010000014.1	1	2006	NCBI graph
WP_117511458.1	Fusobacterium varium	NZ_JALEHI010000168.1	14837	16209	NCBI graph
MCI8526999.1	Oscillospiraceae bacterium	JAAWBZ010000151.1	1	6895	NCBI graph
WP_012742263.1	Agathobacter rectalis ATCC 33656	NC_012781.1	1280651	1284783	NCBI graph
MDD6441927.1	bacterium Bacteria.	JAQYAI010000130.1	3809	7131	NCBI graph
TPH87424.1	Helicobacter pylori	VEZE01000004.1	59569	60866	NCBI graph
WP_345262613.1	Nocardioides nanhaiensis	NZ_BAABIM010000001.1	667633	671263	NCBI graph
WP_268062990.1	Clostridium brassicae	NZ_JAPQFJ010000033.1	7708	11247	NCBI graph
HEY8724869.1	Gaiellaceae bacterium	DATCOH010000157.1	2259	5920	NCBI graph

### Sheet: Table S6
Table S6 List of primers used in this study, Related to STAR Methods
Name	Description	Sequence (5'--3')
FN1300	Amplify PUA-Cal from E. coli ECOR28 for pACYC-PUA-Cal native	TTTAAGAAGGAGATATAGATCTGCCGGATCGTATTGGTGTAAT
FN1301		AATTAAGCTGCGCTAGTAGATCATGATAAACCTTCAATAGCATAGGTTG
FN0410	Amplify pACYC backbone	TCTACTAGCGCAGCTTAATTAAC
FN0408		ATCTATATCTCCTTCTTAAAGTTAAACA
FN1302	Amplify PUA-Cal from E. coli ECOR28 for pACYC-PUA-Cal inducible	TTTAAGAAGGAGATATAGATATGAAAGAGACTTACATTTTTAGGTTCC
FN1301		AATTAAGCTGCGCTAGTAGATCATGATAAACCTTCAATAGCATAGGTTG
FN1300	Amplify PUA-Cal-HAD with native promoters from E. coli ECOR28 for pACYC	TTTAAGAAGGAGATATAGATCTGCCGGATCGTATTGGTGTAAT
FN1307		AATTAAGCTGCGCTAGTAGATCACATCAGATCCAAAATTTCTGCAAAAC
FN1302	Amplify PUA-Cal-HAD from E. coli ECOR28 for pACYC-PUA-Cal-HAD inducible	TTTAAGAAGGAGATATAGATATGAAAGAGACTTACATTTTTAGGTTCC
FN1307		AATTAAGCTGCGCTAGTAGATCACATCAGATCCAAAATTTCTGCAAAAC
FN1777	Mutate PUA-Cal R10A on pACYC-PUA-Cal-HAD	TTTTAGGTTCGCTGATCTAGGAAAA
FN1778		ATGTAAGTCTCTTTCATATCTATATCTCCTT
FN1399	Mutate PUA-Cal W35A on pACYC-PUA-Cal-HAD	TGAGGTGTTTCCATCACAAGAAC
FN1400		CCAAACATCCCCTTCCTCAC
FN1403	Mutate PUA-Cal W37A/W38A on pACYC-PUA-Cal-HAD	CGTGAGGAAGGGGATGTTTGGTGGGGAGCGGCGGCAAAATCTGGTGAGGTGTTTCCATCACA
FN1404		TGTGATGGAAACACCTCACCAGATTTTGCCGCCGCTCCCCACCAAACATCCCCTTCCTCACG
FN1779	Mutate PUA-Cal K40A on pACYC-PUA-Cal-HAD	AGGTGTTTCCATCACAAGAACTAAGAA
FN1780		AAACATCCCCTTCCTCACGA
FN1787	Mutate PUA-Cal R99A on pACYC-PUA-Cal-HAD	GAAAAACACCAGCGTATTATAATGAAG
FN1788		TACCATTATCAGGAGCCTTCTTC
FN1405	Mutate PUA-Cal Y100A/Y101A on pACYC-PUA-Cal-HAD	GCTGCTAATGAAGATGAGTTGTTAGGTTGG
FN1406		CCTTGGTGTTTTTCTACCATTATC
FN1954	Mutate PUA-Cal D207A/H209A on pACYC-PUA-Cal-HAD	ggctttcagctattgctttcgatAACGGAAAAGGCAAGCATGC
FN1955		aagcaatagctgaaagccaAATTATAAACTCCCCTTTTTTTTGGC
FN1793	Mutate PUA-Cal K246A on pACYC-PUA-Cal-HAD	AATGGAAATGCATGTGCCGGATT
FN1794		GCTATATTTGTCTGCCAACTCTACTACA
FN1413	Mutate PUA-Cal H293A/D294A on pACYC-PUA-Cal-HAD	CAGGGAATGCTGCTGTTGGTT
FN1414		GGCAAATAATTATATCATCCGGTGTAAGG
FN1411	Mutate PUA-Cal N292A on pACYC-PUA-Cal-HAD	CAGGGGCTCATGATGTTGGTTT
FN1412		GGCAAATAATTATATCATCCGGTGTAAGG
FN1415	Mutate PUA-Cal N367A on pACYC-PUA-Cal-HAD	GCCTTGGCCTCATGTGTTTTAC
FN1416		CGCCACTTCAACTACTTTGTG
FN1419	Mutate PUA-Cal H462A/H465A on pACYC-PUA-Cal-HAD	CTTCATGGGGCTATGGCTAGAAGTAG
FN1420		AATATAGTCAACTTTATGTTTCACCACCCA
FN2103	Mutate HAD W15A on pACYC-PUA-Cal-HAD	caccgctttggctaatacaCTGTACGATTGGGTAAGTTTTTATTCC
FN2104		tattagccaaagcggtgatAAGTAATTTCATGATAAACCTTCAATAGC
FN2101	Mutate HAD D7A/D10A on pACYC-PUA-Cal-HAD	gtacgatgcggtaagtttttatTCCCAATCATTTAGTGCTATGGC
FN2102		aacttaccgcatcgtacagtgtATTATCCAAATCGGTGATAAGTAATTTC
FN2105	Mutate HAD E56A on pACYC-PUA-Cal-HAD	GTaattctgcaaaaccgTTTGCTACTCTAGAGTTGCCATCTG
FN2106		cggttttgcagaattACCAAACCTCTGATGAATGACCTT
FN2141	Mutate HAD R114A/D276A on pACYC-PUA-Cal-HAD fragment 1	AAGGGAGGCTGGTGTTAAGATTGTCGGTCATACTGAATCTTTAGAATATAATT
FN2142		CACATCAGAGCCAAAATTTCTGCAAAACTATTAATTGAATAATCCGG
FN2143	Mutate HAD R114A/D276A on pACYC-PUA-Cal-HAD fragment 2	ATTTTGGCTCTGATGTGATCTACTAGCGCAGCTTAATTAACCTAG
FN2144		TAACACCAGCCTCCCTTAAAATATTTAAAGTATCCCTGACAGTAGGGTATA
FN2135	Mutate HAD T122A on pACYC-PUA-Cal-HAD	cggtcatgctgaatctttaGAATATAATTCTTTGTATCGCCTTTATAAG
FN2136		aagattcagcatgaccgacAATCTTAACACCACGCTCCCTTA
FN1857	Mutate HAD T147A on pACYC-PUA-Cal-HAD	ATCACCTTTACGCAATTGAAGACA
FN1858		CAAAAAAATCAATGACATCAAGCTT
FN1859	Mutate HAD K180A on pACYC-PUA-Cal-HAD	AAACTCTTGGAGCACATTTGTCT
FN1860		TGGGTTAGGCGCAGATTCAG
FN1863	Mutate HAD G204A/D205A/D210A on pACYC-PUA-Cal-HAD	TACTAAAGCTATATCAATGGCAAAGTCTA
FN1864		ATAGAGGCAGCAACATATACCG
FN0484	Amplify pCOLA induce backbone	GCCTCTAAACGGGTCTTGAG
FN0408		ATCTATATCTCCTTCTTAAAGTTAAACA
FN1268	Amplify Gam from phage Lambda	TTTAAGAAGGAGATATAGATATGGATATTAATACTGAAACTGAGATCAAG
FN1269		CTCAAGACCCGTTTAGAGGCTTATACCTCTGAATCAATATCAACCTGG
FN0486	Amplify Ocr from phage T7	TAAGAAGGAGATATAGATGATATTCACTAATAACTGCACGAGG
FN0487		AACCCCTCAAGACCCGTTTAGAGGCTTACTCTTCATCCTCCTCGTACTC
FN1272	Amplify p56 from phage phi29	TTTAAGAAGGAGATATAGATATGGTGCAAAATGATTTTGTTGACT
FN1273		CTCAAGACCCGTTTAGAGGCTCATAGTACTTTATCCAACCTTAGTTT
FN1278	Amplify AcrIF18 from Tarenenko et al (2025)	TTTAAGAAGGAGATATAGATATGACCGCAATTAAAGCCACCTA
FN1279		CTCAAGACCCGTTTAGAGGCCTCGAGTTATTCTGCAATCATTTCCTCA
FN1881	Amplify Ugi from Bacillus phage PBS2	TTAACTTTAAGAAGGAGATATAGATATGACAAATTTATCTGACATCATTG
FN1882		AACCCCTCAAGACCCGTTTAGAGGCTTATAACATTTTAATTTTATTTTCTCCA
FN1876	Amplify Gp44 from Bacillus phage SPO1	TTAACTTTAAGAAGGAGATATAGATATGGCTAAATCAAATAACGTGTAC
FN1877		AACCCCTCAAGACCCGTTTAGAGGCTTAACTGATTAGCCCCGCTT
FN1274	Amplify AcrIF2 from Tarenenko et al (2025)	TTTAAGAAGGAGATATAGATATGATCGCCCAGCAGCATAAA
FN1275		CTCAAGACCCGTTTAGAGGCCCAAGCTTCGAATTCCCATATGGTAC
FN1872	Amplify ardA from Enterococcus faecalis HEB2 OM574793	TTAACTTTAAGAAGGAGATATAGATATGGACGATATGCAAGTCTAT
FN1873		AACCCCTCAAGACCCGTTTAGAGGCTTAATAGACGATTTCAAAAATCCCA
FN2099	Amplify Arn from phage T4	TTAACTTTAAGAAGGAGATATAGATATGATTATTGATTCTCAGTCCGTGG
FN2100		AACCCCTCAAGACCCGTTTAGAGGCTCATTCGAAATAATCTTCAATTTCATAATCATG
FN2161	Amplify Arn from phage T2	TTAACTTTAAGAAGGAGATATAGATATGATTATTGATTCTCAATCTGTGGTT
FN2162		AACCCCTCAAGACCCGTTTAGAGGCTCATTCGAAATAATCTTCAATTTCG
FN2153	Mutate N70S on Arn from phage T4	ccaggaaaaagtattgatgatGTATTAAAAACTATAATGATTTATGTCCATGA
FN2154		tcaatactttttcctggAGCTGGAATTACGTAAAAATACCCTG
FN1761	Amplify pCOLA anderson backbone	GGTTGATATTGATTCAGAGGTATAAGCCTCTAAACGGGTCTTGAG
FN1762		TCTCAGTTTCAGTATTAATATCCATCCTGCAGGCTCCTTATTAAAGTT
FN1759	Amplify Gam from phage Lambda for pCOLA-Anderson	ATGGATATTAATACTGAAACTGAGATC
FN1760		TTATACCTCTGAATCAATATCAACCTG
ZZ001	Amplify PUA-Cal-His from pACYC-PUA-Cal-HAD	CCTCTAGAAATAATTTTGTTTAACTTTAAGAAGGAGATATACATATGAAAGAGACTTACATTTTTAGGTTCCGTGAT
ZZ002		GGCTTTGTTAGCAGCCGGATCTCAGTGGTGGTGGTGGTGGTGTGATAAACCTTCAATAGCAT
ZZ003	Amplify HAD-His from pACYC-PUA-Cal-HAD	ttcacacagaattcattaaagaggagaaaactagtATGAAATTACTTATCACCGATTTGGATAATACACTGT
ZZ004		caggagtccaagctcagctaaggatccTCAGTGGTGGTGGTGGTGGTGACCCATCAGATCCAAAATTTCTG
ZZ005	Amplify HAD-flag from pACYC-PUA-Cal-HAD	tttcacacagaattcattaaagaggagaaaactagtatgaaattacttatcaccgatttggataatacactgtac
ZZ006		agtccaagctcagctaaggatccttacttgtcgtcgtcgtccttgtaatccatcagatccaaaatttctgcaaa
ZZ007	Amplify T2-Arn-flag from T2 Arn backbone	TTCACACAGAATTCATTAAAGAGGAGAAAACTAGTatgattattgattctcaatctgtggttcaatacaca
ZZ008		Cttgtcgtcgtcgtccttgtaatcttcgaaataatcttcaatttcgtaatcatggacat
ZZ009	Amplify T4-Arn-flag from T2 Arn backbone	TCACACAGAATTCATTAAAGAGGAGAAAACTAGTatgattattgattctcagtccgtggttcaat
ZZ010		cttgtcgtcgtcgtccttgtaatcttcgaaataatcttcaatttcataatcatggacataaatcattat
ZZ011	Amplify pET28a backbone	ggatccttagctgagcttggact
ZZ012		actagttttctcctctttaatgaattctgtgtgaaa
ZZ013	Amplify pYB100 backbone	gattacaaggacgacgacgacaagTAAG
ZZ014		ACTAGTTTTCTCCTCTTTAATGAATTCTGTGTGAAATTGT

### Sheet: Table S7
Table S7. Cryo-EM data collection and refinement statistics, Related to STAR Methods
	PUA-dimer	PUA-hexamer-apo-State1	PUA-hexamer-apo-State2	PUA-hexamer-ions-State1	PUA-hexamer-ions-State2	PUA-hexamer-m6AMP-State1	PUA-hexamer-m6AMP-State2	PUA-m6dAMP-4repeat
EMDB	EMD-74917	EMD-74918	EMD-74921	EMD-74922	EMD-74923	EMD-74924	EMD-74925	EMD-75078
PDB	9ZWP	9ZXB	9ZXE	9ZXF	9ZXG	9ZXH	9ZXI	10CV
Data collection and processing
Magnification	81000	105000	105000	105000	105000	81000	81000	81000
Voltage (kV)	300	300	300	300	300	300	300	300
Electron exposure (e–/Å2)	53	60	60	60	60	53	53	53
Defocus range (μm)	-0.8 to -2.2	-0.8 to -2.2	-0.8 to -2.2	-0.8 to -2.2	-0.8 to -2.2	-0.8 to -2.2	-0.8 to -2.2	-0.8 to -2.2
Pixel size (Å)	1.064	0.725	0.725	0.725	0.725	1.064	1.064	1.064
Symmetry imposed	C1	C1	C1	C1	C1	C1	C1	C1
Initial particle images (no.)	3302216	1918576	1918576	1537901	1537901	2615696	2615696	123063
Final particle images (no.)	820273	110488	100573	512205	204473	398253	199430	32186
Map resolution (Å)	3.24	2.91	2.95	2.67	2.76	2.95	3.21	3.09
FSC threshold	0.143	0.143	0.143	0.143	0.143	0.143	0.143	0.143
Refinement
Initial model used (PDB code)	AF3	AF3	AF3	AF3	AF3	AF3	AF3	AF3
Model resolution (Å)	3.24	2.91	2.95	2.67	2.76	2.95	3.21	3.09
FSC threshold	0.143	0.143	0.143	0.143	0.143	0.143	0.143	0.143
Model resolution range (Å)	2.8 to 4.2	3.0 to 4.6	3.0 to 4.6	2.5 to 4.0	2.5 to 4.0	2.8 to 4.5	3.2 to 5.0	3.2 to 5.5
Map sharpening B factor (Å2)	-173.7	-74.5	-71.2	-94.2	-82.2	-98.7	-90.5	-42.9
Model composition
Non-hydrogen atoms	8292	26517	26517	26654	26661	26657	26517	160034
Protein residues	1027	3294	3294	3294	3294	3294	3294	19723
Ligands	AMP:1	AMP:3	AMP:3	NMN:6;AMP:3;MN:6;FE:6	NMN:6;AMP:3;MN:6;FE:6	NMN:6;m6AMP:3;MN:6;FE:6	NMN:6;m6AMP:3;MN:6;FE:6	NMN:36;m6AMP:36;MN:36;FE:36
B factors (Å2)
Protein	159.41	198.42	191.75	127.78	163.19	158.84	198.42	188.63
Ligand	101.35	132.66	127.12	101.05	81.85	79.46	118.63	148.85
R.m.s. deviations
Bond lengths (Å)	0.006	0.007	0.005	0.009	0.01	0.008	0.004	0.008
Bond angles (°)	0.823	0.04	0.05	1.147	0.938	0.929	0.781	0.912
Validation
MolProbity score	1.71	2.3	2.18	2.39	2.08	2.27	2.3	2.32
Clashscore	4.26	6.13	5.34	7.2	5.24	4.33	6.13	4.25
Poor rotamers (%)	0.55	4.56	3.91	5.75	3.46	6.06	4.56	5.04
Ramachandran plot
Favoured (%)	91.43	92.69	93.05	93.66	94.14	92.71	92.69	89.02
Allowed (%)	8.57	7.25	6.89	6.22	5.77	7.2	7.25	10.79
Disallowed (%)	0	0.06	0.06	0.12	0.09	0.09	0.06	0.19
